# Optimizing Neoadjuvant Treatment Response Prediction for Triple-Negative Breast Cancer Using Clinical Trial Data and Deep Auxiliary Learning

**DOI:** 10.1101/2024.11.18.620337

**Authors:** Chang In Moon, Bing Zhang

## Abstract

**Motivation:** Triple-negative breast cancer (TNBC) is an aggressive subtype of breast cancer with limited treatment options and poor prognosis. Developing predictive models for TNBC treatment responses is crucial but challenging due to data scarcity and the reliance on cell line data, which limits clinical translational value. Leveraging omics data from clinical trials, particularly through auxiliary learning, offers a potential solution to enhance predictive accuracy and reduce data requirements.

**Results:** In this study, we propose a new approach utilizing deep auxiliary task reweighting learning methods to automatically reweight auxiliary tasks, thereby optimizing the performance of the primary task of predicting TNBC treatment responses. We benchmark various auxiliary learning methods, including ARML, AdaLoss, GradNorm, and OL AUX, against traditional supervised machine learning algorithms and single-task learning baselines. Our results characterize the performance of auxiliary learning across various contexts, including utilizing parallel treatment arms within a multi-arm clinical trial, leveraging treatment arms from different clinical trials, and integrating multiple arms with the same treatment regimens across separate clinical trials. The last scenario also provides an opportunity for validating prediction models on an independent dataset, demonstrating the superior performance of the auxiliary learning models in predicting pathological complete response (pCR) in TNBC patients treated with standardized combinational chemotherapy with Taxane, Anthracycline, and Cyclophosphamide (TAC).

**Availability and Implementation:** Source code and additional resources can be accessed at https://github.com/moonchangin/DeepAux TxPred TNBC.
