## Supplemental Table 1 for "Optimizing Neoadjuvant Treatment Response Prediction for Triple-Negative Breast Cancer Using Clinical Trial Data and Deep Auxiliary Learning"

Study	ARML	ARML_AUC_Std	ARML_AUPR_Mean	ARML_AUPR_Std	ADALOSS	ADALOSS_AUC_Std	ADALOSS_AUPR_Mean	ADALOSS_AUPR_Std	GRADNORM	GRADNORM_AUC_Std	GRADNORM_AUPR_Mean	GRADNORM_AUPR_Std	OL_AUX	OL_AUX_AUC_Std	OL_AUX_AUPR_Mean	OL_AUX_AUPR_Std	XGBoost	XGBoost_AUC_Std	XGBoost_AUPR_Mean	XGBoost_AUPR_Std	RandomForest	RandomForest_AUC_Std	RandomForest_AUPR_Mean	RandomForest_AUPR_Std	LogisticRegression	LogisticRegression_AUC_Std	LogisticRegression_AUPR_Mean	LogisticRegression_AUPR_Std	STL	STL_AUC_Std	STL_AUPR_Mean	STL_AUPR_Std
GSE123845_TAC	0.3247	0.2565	0.4548	0.2027	0.3563	0.2850	0.5013	0.2243	0.2320	0.1917	0.4083	0.1715	0.2933	0.1599	0.4192	0.1463	0.5495	0.0988	0.5865	0.1390	0.5693	0.1192	0.6415	0.1588	0.5029	0.1019	0.5437	0.1367	0.5639	0.302387722	0.646345238	0.239940021
GSE140494	0.6796	0.3051	0.7819	0.2468	0.5986	0.3956	0.7054	0.2981	0.6645	0.3036	0.7479	0.2312	0.5408	0.3167	0.7365	0.2431	0.5873	0.0791	0.3806	0.0965	0.5113	0.1021	0.4096	0.1002	0.5204	0.0867	0.4111	0.0953	0.5253	0.289854661	0.725101852	0.240654102
GSE163882	0.4455	0.1293	0.4054	0.1266	0.4781	0.2045	0.4478	0.1671	0.4793	0.1487	0.4281	0.1302	0.4655	0.1425	0.4242	0.1222	0.5006	0.0526	0.3828	0.0459	0.5046	0.0674	0.3873	0.0457	0.4902	0.0641	0.3931	0.0581	0.5074	0.180652743	0.453553338	0.157468066
GSE164458_carboplatin_paclitaxel	0.5063	0.1451	0.5910	0.1193	0.5373	0.1934	0.6312	0.1522	0.5376	0.1406	0.6075	0.1451	0.5061	0.1635	0.5893	0.1280	0.4792	0.0740	0.6622	0.0728	0.4884	0.0842	0.6755	0.0790	0.5298	0.0670	0.7217	0.0660	0.5571	0.167508222	0.631081663	0.146975497
GSE164458_paclitaxel	0.5933	0.1695	0.4743	0.1523	0.5402	0.2229	0.4437	0.1678	0.5279	0.1632	0.4106	0.1184	0.5915	0.1051	0.4420	0.1079	0.5442	0.0734	0.3993	0.0585	0.5576	0.0850	0.4293	0.0761	0.5583	0.0883	0.4076	0.0689	0.5283	0.160815142	0.430279443	0.155659049
GSE164458_veliparib_carboplatin_paclitaxel	0.5390	0.1105	0.5770	0.0984	0.4931	0.1177	0.5490	0.1001	0.5453	0.1118	0.5912	0.0938	0.5244	0.0974	0.5690	0.0925	0.5407	0.0661	0.6002	0.0600	0.5344	0.0490	0.6172	0.0500	0.5436	0.0511	0.5961	0.0463	0.5232	0.112494929	0.565377121	0.107469714
GSE16446	0.3634	0.3285	0.2778	0.2452	0.4401	0.3280	0.2750	0.2445	0.3105	0.2618	0.1794	0.1386	0.2239	0.2582	0.1613	0.1406	0.5895	0.1553	0.3589	0.1602	0.5592	0.1972	0.2966	0.1304	0.5330	0.1361	0.2331	0.0891	0.5333	0.320017886	0.421343648	0.335566005
GSE192341	0.6148	0.2008	0.5351	0.1922	0.5619	0.2457	0.4774	0.1955	0.6035	0.2005	0.5239	0.2149	0.6346	0.2124	0.5567	0.2011	0.5212	0.1257	0.3733	0.1280	0.5350	0.1280	0.3950	0.1020	0.3985	0.1179	0.2953	0.0747	0.5325	0.228791334	0.459287132	0.206765557
GSE194040_Paclitaxel	0.5378	0.1796	0.3176	0.1767	0.4368	0.2399	0.2721	0.1994	0.4810	0.1427	0.2738	0.1318	0.4855	0.1789	0.2923	0.1530	0.5210	0.0698	0.3055	0.0801	0.4960	0.0743	0.2763	0.0851	0.4693	0.0733	0.2523	0.0782	0.5452	0.258136955	0.364777609	0.223231967
GSE194040_Paclitaxel_ABT888_carboplatin	0.6521	0.2413	0.7798	0.1916	0.6386	0.2870	0.7977	0.1800	0.7195	0.2252	0.8231	0.1780	0.6226	0.2241	0.7655	0.1652	0.7685	0.0995	0.6596	0.1214	0.8048	0.0837	0.7230	0.1119	0.7717	0.1145	0.6810	0.1480	0.5761	0.306207103	0.743927289	0.206842407
GSE194040_Paclitaxel_AMG386	0.4325	0.2094	0.4314	0.1555	0.5040	0.2645	0.4850	0.2148	0.5006	0.1597	0.4572	0.1196	0.4716	0.1815	0.4127	0.1335	0.5272	0.0746	0.5062	0.0962	0.5307	0.0707	0.5132	0.0890	0.5675	0.0653	0.5540	0.0895	0.5187	0.203455906	0.580526136	0.213241172
GSE194040_Paclitaxel_Ganetespib	0.5780	0.2330	0.5768	0.2178	0.5673	0.2906	0.5747	0.2249	0.6370	0.1951	0.6323	0.2113	0.6293	0.2039	0.5902	0.2264	0.7533	0.0885	0.6113	0.1421	0.7204	0.1008	0.5558	0.1605	0.6523	0.1032	0.4992	0.1301	0.4505	0.252987594	0.497855335	0.204442403
GSE194040_Paclitaxel_Ganitumab	0.2866	0.2055	0.2135	0.0995	0.3827	0.3193	0.2938	0.2132	0.3181	0.2744	0.2560	0.1452	0.3991	0.2825	0.3037	0.2259	0.5556	0.0917	0.3904	0.0986	0.5716	0.0771	0.4054	0.0952	0.5731	0.0888	0.4516	0.0847	0.5526	0.329634499	0.444470979	0.299854791
GSE194040_Paclitaxel_MK_2206	0.5112	0.2839	0.5183	0.2547	0.4315	0.2778	0.4532	0.2267	0.5132	0.2066	0.4885	0.1558	0.4693	0.2411	0.4813	0.2119	0.4567	0.1364	0.3798	0.0944	0.4682	0.1394	0.3922	0.1085	0.4800	0.1350	0.4091	0.0958	0.4521	0.30070668	0.548700348	0.258438669
GSE194040_Paclitaxel_Neratinib	0.5187	0.2820	0.5696	0.2146	0.5123	0.3506	0.5765	0.2662	0.4656	0.2713	0.5235	0.2422	0.5257	0.2545	0.5868	0.1986	0.4302	0.0745	0.5945	0.0993	0.4330	0.0598	0.6039	0.0882	0.4930	0.0751	0.5666	0.0902	0.4769	0.283676699	0.603886905	0.248074446
GSE194040_Paclitaxel_Pembrolizumab	0.6906	0.3109	0.7166	0.2771	0.6366	0.3641	0.9069	0.3066	0.6956	0.3071	0.7695	0.2630	0.6744	0.2257	0.6787	0.3191	0.5156	0.0552	0.7881	0.0724	0.5273	0.0651	0.8023	0.0664	0.5065	0.0863	0.7825	0.1118	0.5110	0.25298504	0.787546485	0.176419961
GSE20194	0.4480	0.1749	0.3900	0.1506	0.4858	0.2439	0.4220	0.2027	0.4803	0.1702	0.4052	0.1525	0.4140	0.1375	0.3618	0.1196	0.5271	0.0622	0.3838	0.0637	0.5540	0.0471	0.4081	0.0775	0.5545	0.0529	0.4064	0.0654	0.5474	0.202498715	0.492687888	0.215556944
GSE20271_FAC	0.6832	0.3967	0.4895	0.2510	0.6567	0.4301	0.8299	0.2086	0.9018	0.2206	0.7857	0.2424	0.5615	0.2692	0.7830	0.1877	0.5496	0.0932	0.7383	0.1259	0.5898	0.0598	0.7945	0.1004	0.5724	0.0595	0.7481	0.1172	0.5463	0.353493021	0.734954649	0.262676544
GSE20271_TFAC	0.5313	0.2819	0.5895	0.2390	0.5354	0.3496	0.6280	0.2472	0.5339	0.2001	0.5954	0.1914	0.5879	0.2311	0.6288	0.2108	0.4900	0.0697	0.8814	0.0716	0.5273	0.0445	0.9197	0.0461	0.5298	0.0502	0.9100	0.0547	0.5337	0.251245181	0.586650132	0.207833989
GSE22093	0.3980	0.1941	0.3267	0.1278	0.3171	0.2562	0.3186	0.1681	0.3766	0.2472	0.3500	0.1853	0.4005	0.2190	0.3380	0.1357	0.5896	0.0727	0.4320	0.0755	0.5280	0.0857	0.4675	0.0858	0.6148	0.0918	0.4710	0.0808	0.5635	0.25729512	0.478481114	0.231659428
GSE23988	0.7788	0.2879	0.8260	0.2101	0.6608	0.4036	0.7773	0.3555	0.7636	0.2764	1.0312	0.2706	0.9200	0.2136	0.7757	0.2510	0.7385	0.0945	0.6100	0.1241	0.7421	0.0954	0.6469	0.1204	0.7094	0.1028	0.5843	0.1375	0.5722	0.293934804	0.684387566	0.233728188
GSE25055	0.6313	0.1363	0.5234	0.1511	0.5584	0.2290	0.4669	0.1996	0.6379	0.1328	0.5066	0.1715	0.5561	0.1473	0.5428	0.1591	0.5339	0.0542	0.4112	0.0903	0.7520	0.0522	0.4078	0.0814	0.5117	0.0875	0.3886	0.0916	0.5870	0.177558414	0.462906425	0.150426858
GSE25065	0.3788	0.2330	0.3811	0.1816	0.4477	0.2491	0.4095	0.1954	0.4249	0.2202	0.3946	0.1634	0.4815	0.1981	0.4026	0.1818	0.5401	0.0633	0.4646	0.0926	0.5321	0.0572	0.4495	0.0773	0.5921	0.0833	0.4117	0.0817	0.5229	0.236037268	0.551816405	0.222911064
GSE41998_Ixabepilone	0.4872	0.1701	0.4219	0.1510	0.4943	0.2115	0.4337	0.1912	0.4740	0.1975	0.4241	0.1829	0.4495	0.1898	0.4020	0.1778	0.5248	0.0927	0.4119	0.1115	0.5506	0.0882	0.4276	0.0980	0.5160	0.0913	0.4142	0.0977	0.5109	0.239964101	0.463876304	0.202768186
GSE41998_Paclitaxel	0.6327	0.2031	0.6116	0.1946	0.5540	0.2764	0.5650	0.2405	0.6075	0.1783	0.5651	0.1619	0.5977	0.1908	0.5869	0.1922	0.5543	0.1032	0.4745	0.1122	0.5600	0.1051	0.4818	0.1097	0.5131	0.0966	0.4068	0.0918	0.6049	0.224939243	0.611138255	0.188883082
GSE42822_FEC_TX	0.4843	0.3781	0.5851	0.2280	0.6095	0.3458	0.9946	0.2260	0.5311	0.3564	0.5692	0.2301	0.6255	0.3188	0.8890	0.2895	0.5451	0.1069	0.5680	0.0853	0.5848	0.0842	0.6048	0.0843	0.5826	0.1093	0.6063	0.0988	0.5828	0.294927854	0.692843915	0.217750027
GSE4779	0.5550	0.1888	0.5793	0.1562	0.4989	0.2624	0.5634	0.2077	0.5935	0.1870	0.6134	0.1360	0.5897	0.2024	0.6059	0.1806	0.5575	0.0807	0.5751	0.0981	0.5221	0.0813	0.5420	0.0745	0.5525	0.0729	0.4674	0.0678	0.5630	0.166365962	0.586765971	0.171339689
